# Convergent evolution of aerobic fermentation through divergent mechanisms acting on key shared glycolytic genes

**DOI:** 10.1101/2025.10.02.679963

**Authors:** Linda C. Horianopoulos, Antonis Rokas, Chris Todd Hittinger

**Affiliations:** Laboratory of Genetics, J. F. Crow Institute for the Study of Evolution, Center for Genomic Science Innovation, DOE Great Lakes Bioenergy Research Center, Wisconsin Energy Institute, University of Wisconsin-Madison, Madison, WI 53726, USA; Department of Food Science, University of Guelph, Guelph, ON, Canada, N1G 2W1; Department of Biological Sciences, Vanderbilt University, Nashville, TN 37235, USA; Evolutionary Studies Initiative, Vanderbilt University, Nashville, TN 37235, USA

**Keywords:** transcriptional rewiring, cis-regulatory evolution, gene duplication, aerobic fermentation, glycolysis, Crabtree/Warburg Effect

## Abstract

As the tree of life becomes increasingly accessible to molecular investigations, describing mechanisms underlying evolutionary convergence and constraint will be crucial to understanding diversification. The lineage including the model yeast *Saccharomyces cerevisiae* evolved aerobic fermentation in part through an ancient whole genome duplication and retention of glycolytic genes. To evaluate the glycolytic rates across diverse yeasts, we developed and deployed an <u>e</u>xtra<u>c</u>ellular <u>a</u>cidification rates (ECAR) assay on 299 species that span more than 400 million years of evolution and identified a clade in the genus *Saturnispora* that convergently evolved aerobic fermentation. Through comparative genomics and transcriptomics, we found that several glycolytic genes had higher expression and novel cis-regulatory elements in aerobically fermenting *Saturnispora* species. When the transcription factor required for their activation was deleted in *Saturnispora dispora,* the mutants had reduced glycolytic rates and increased respiration. Intriguingly, many of the upregulated genes are orthologous to duplicated glycolytic genes in *S. cerevisiae.* These divergent genetic mechanisms suggest that there are strong evolutionary constraints on how some traits like aerobic fermentation can arise convergently.
