## Supplementary material for "Convergent evolution of aerobic fermentation through divergent mechanisms acting on key shared glycolytic genes": Table S1

Species	Actual.final	Strain	ECAR	Order	Tip_ID	HXK	PGI	PFK	FBA	TPI	TDH	PGK	GPM	ENO	PYK	sum_glycolysis
Blastobotrys adeninivorans	yHMPu5000034680_blastobotrys_adeninivorans_160519.final	NRRL Y-17692	0.010839328	Dipodascales	Blastobotrys_adeninivorans_CBS8244	1	1	1	1	1	1	1	1	1	1	10
Brettanomyces anomalus	yHMPu5000034976_dekkera_anomala_160519.haplomerger2.final	NRRL Y-17522	0.013983525	Pichiales	Brettanomyces_anomalus_CBS8139	2	1	2	1	1	2	1	2	1	1	14
Starmerella apicola	yHMPu5000037927_candida_apicola_180604.final	NRRL Y-2481	0.010951107	Dipodascales	Starmerella_apicola_CBS2868	1	1	1	1	1	1	1	2	1	1	11
Wickerhamiella infanticola	yHMPu5000035289_candida_infanticola_170713.final	NRRL Y-17858	0.002608519	Dipodascales	Wickerhamiella_infanticola_CBS11938	2	1	1	1	1	1	1	2	2	1	13
Candida sojae	yHMPu5000034996_candida_sojae_SPADES.final	NRRL Y-17909	0.014873224	Serinales	Candida_sojae_CBS7871	1	1	2	1	1	1	1	2	2	1	13
Wickerhamiella versatilis	yHMPu5000038361_candida_versatilis_170713.final	NRRL Y-6652	0.004620805	Dipodascales	Wickerhamiella_versatilis_CBS1752	1	1	1	1	1	2	1	2	1	1	12
Geotrichum candidum	yHMPu5000034738_geotrichum_candidum_190924.haplomerger2.final	CBS 178.71	-0.006064807	Dipodascales	Geotrichum_candidum_CBS178.71	1	2	3	2	2	3	3	1	6	3	26
Hanseniaspora uvarum	yHMPu5000034956_hanseniaspora_uvarum_170307.final	NRRL Y-1614	-0.020085597	Saccharomycodales	Hanseniaspora_uvarum_CBS314	1	1	2	1	1	1	1	2	1	1	12
Kazachstania naganishii	kazachstania_naganishii.final	NRRL Y-48838	-0.019214538	Saccharomycetales	Kazachstania_naganishii_CBS8797	2	1	3	1	1	3	2	2	1	2	18
Kluyveromyces lactis var. lactis	yHMPu5000034712_kluyveromyces_lactis_var_lactis_160519.final	NRRL Y-8279	-0.014730262	Saccharomycetales	Kluyveromyces_lactis_var._lactis_CBS683	1	1	2	1	1	3	1	2	1	1	14
Kluyveromyces marxianus	yHMPu5000034713_kluyveromyces_marxianus_160519.haplomerger2.final	NRRL Y-8281	-0.017123064	Saccharomycetales	Kluyveromyces_marxianus_CBS712	1	1	2	1	1	3	2	2	1	1	15
Komagataella pastoris	yHMPu5000034953_komagataella_pastoris_160519.final	NRRL Y-1603	0.021687973	Pichiales	Komagataella_pastoris_CBS704	2	1	2	2	1	1	1	2	1	1	14
Lachancea cidri	yHMPu5000034698_lachancea_cidri_201018.haplomerger2.final	NRRL Y-12634	-0.032536617	Saccharomycetales	Lachancea_cidri_CBS4575	2	1	4	1	1	3	1	2	2	1	18
Metschnikowia arizonensis	metschnikowia_arizonensis.final	NRRL Y-27427	-0.004411193	Serinales	Metschnikowia_arizonensis_UWOPS99-103.4	1	1	2	1	1	2	1	2	1	1	13
Metschnikowia dragensbergensis	metschnikowia_drakensbergensis.final	NRRL Y-63721	0.001318234	Serinales	Metschnikowia_drakensbergensis_EBD-CdVSA10-2A	1	1	2	1	1	1	1	2	1	1	12
Metschnikowia hawaiiensis	yHMPu5000040949_metschnikowia_hawaiiensis_201018.final	NRRL Y-17272	-0.000833794	Serinales	Metschnikowia_hawaiiensis_CBS7432	1	1	3	1	1	1	1	2	1	1	13
Metschnikowia kamakouana	metschnikowia_kamakouana.final	UWOPS 04-112.5	0.004886315	Serinales	Metschnikowia_kamakouana_UWOPS04-112.5	1	1	2	1	1	1	1	2	1	1	12
Metschnikowia similis	yHMPu5000040934_metschnikowia_similis_201018.final	NRRL Y-27627	0.019945855	Serinales	Metschnikowia_similis_CBS9737	1	1	2	1	1	1	1	3	1	1	13
Ogataea parapolymorpha	yHMPu5000026177_ogataea_parapolymorpha_160519.final	NRRL YB-1982	-0.000899008	Pichiales	Ogataea_parapolymorpha_CBS12304	1	1	2	1	1	1	1	2	1	1	12
Saccharomyces arboricola	saccharomyces_arboricola.final	CBS 10644	-0.053325582	Saccharomycetales	Saccharomyces_arboricola_CBS10644	2	1	2	1	1	3	1	3	2	2	18
Saccharomyces cerevisiae	saccharomyces_cerevisiae.final	S288C	-0.050162753	Saccharomycetales	Saccharomyces_cerevisiae_S288C	2	1	2	1	1	3	1	3	5	2	21
Saccharomyces kudriavzevii	saccharomyces_kudriavzevii.final	IFO 1802 MAT? ho?::natMX	-0.059590686	Saccharomycetales	Saccharomyces_kudriavzevii_IFO1802	2	1	2	1	1	2	1	3	2	2	17
Saccharomyces mikatae	saccharomyces_mikatae.final	IFO 1815	-0.044675547	Saccharomycetales	Saccharomyces_mikatae_IFO1815	2	1	2	1	1	3	1	3	2	2	18
Saccharomyces paradoxus	saccharomyces_paradoxus.final	CBS 432	-0.046822917	Saccharomycetales	Saccharomyces_paradoxus_CBS432	2	1	2	1	1	3	1	3	3	2	19
Saccharomyces uvarum	saccharomyces_uvarum.final	JRY9189	-0.036589138	Saccharomycetales	Saccharomyces_uvarum_JRY9189	2	1	2	1	1	3	1	3	1	2	17
Scheffersomyces stipitis	yHMPu5000034616_scheffersomyces_stipitis_180604.final	NRRL Y-7124	0.012166878	Serinales	Scheffersomyces_stipitis_CBS5773	1	1	2	1	1	3	1	2	1	1	14
Spathaspora arborariae	spathaspora_arborariae.final	NRRL Y-48658T	0.03047775	Serinales	Spathaspora_arborariae_CBS11463	1	1	2	1	1	1	1	2	1	1	12
Spathaspora girioi	spathaspora_girioi.final	UFMG-CM-Y302	0.021250114	Serinales	Spathaspora_girioi_UFMG-CM-Y302	1	1	2	1	1	1	1	2	2	1	13
Kazachstania martiniae	yHAB132_kazachstania_martiniae_160519.final	NRRL Y-409	-0.020938023	Saccharomycetales	Kazachstania_martiniae_CBS6334	2	1	3	1	1	5	1	2	2	2	20
Kazachstania unispora	yHAB133_kazachstania_unispora_160519.final	NRRL Y-1556	-0.039234921	Saccharomycetales	Kazachstania_unispora_CBS398	2	1	3	1	1	7	2	2	2	2	23
Kazachstania bromeliacearum	yHAB136_kazachstania_bromeliacearum_160519.final	NRRL Y-48836	-0.024384995	Saccharomycetales	Kazachstania_bromeliacearum_CBS7996	2	1	3	1	1	3	2	2	1	2	18
Kazachstania africana	yHAB137_kazachstania_africana_160519.final	NRRL Y-8276	-0.021701947	Saccharomycetales	Kazachstania_africana_CBS2517	2	1	3	1	1	3	2	2	2	1	18
Kazachstania siamensis	yHAB143_kazachstania_siamensis_160519.final	NRRL Y-48842	-0.031758719	Saccharomycetales	Kazachstania_siamensis_CBS10361	2	1	3	1	1	4	2	2	1	2	19
Kazachstania taianensis	yHAB147_kazachstania_taianensis_160519.final	NRRL Y-48846	-0.009320797	Saccharomycetales	Kazachstania_taianensis_CBS11405	2	1	3	1	1	2	2	2	1	2	17
Kazachstania intestinalis	yHAB148_kazachstania_intestinalis_160519.final	NRRL Y-48847	-0.014137242	Saccharomycetales	Kazachstania_intestinalis_CBS11839	1	1	3	1	1	1	2	3	2	1	16
Kazachstania rosinii	yHAB153_kazachstania_rosinii_160519.final	NRRL Y-17919	-0.028036922	Saccharomycetales	Kazachstania_rosinii_CBS7127	1	1	2	1	1	3	2	2	2	1	16
Grigorovia transvaalensis	yHAB154_kazachstania_transvaalensis_160519.final	NRRL Y-17245	-0.015418211	Saccharomycetales	Grigorovia_transvaalensis_CBS2186	2	1	3	1	1	2	1	2	1	1	15
Kazachstania spencerorum	yHAB155_kazachstania_spencerorum_160519.final	NRRL Y-17920	-0.013815835	Saccharomycetales	Kazachstania_spencerorum_CBS3019	2	1	2	1	1	2	2	3	3	1	18
Kazachstania viticola	yHAB158_kazachstania_viticola_160519.haplomerger2.final	NRRL Y-27206	-0.034632749	Saccharomycetales	Kazachstania_viticola_CBS6463	2	1	2	1	1	2	2	2	1	2	16
Kazachstania solicola	yHAB159_kazachstania_solicola_160519.haplomerger2.final	NRRL Y-27207	-0.040287645	Saccharomycetales	Kazachstania_solicola_CBS6904	2	1	3	1	1	4	2	2	1	2	19
Kazachstania kunashirensis	yHAB160_kazachstania_kunashirensis_160519.final	NRRL Y-27209	-0.016452302	Saccharomycetales	Kazachstania_kunashirensis_CBS7662	1	1	2	1	1	2	2	2	1	1	14
Kazachstania aerobia	yHAB164_kazachstania_aerobia_160519.final	NRRL Y-27976	-0.04867217	Saccharomycetales	Kazachstania_aerobia_CBS9918	2	1	3	2	1	4	2	2	1	2	20
Grigorovia yakushimaensis	yHAB166_kazachstania_yakushimaensis_160519.final	NRRL Y-48837	-0.023118	Saccharomycetales	Grigorovia_yakushimaensis_CBS8388	3	2	3	1	1	2	1	2	1	2	18
Ogataea henricii	yHMPu5000026124_ogataea_henricii_160519.final	NRRL YB-2194	0.006265104	Pichiales	Ogataea_henricii_CBS5765	2	1	2	1	1	1	1	2	1	1	13
Nakaseomyces delphensis	yHMPu5000026127_nakaseomyces_delphensis_160519.final	NRRL Y-2379	-0.011659148	Saccharomycetales	Nakaseomyces_delphensis_CBS2170	2	1	3	1	1	2	1	2	2	2	17
Ambrosiozyma ambrosiae	yHMPu5000026137_ambrosiozyma_ambrosiae_160519.final	NRRL Y-7524	0.009134474	Pichiales	Ambrosiozyma_ambrosiae_CBS6003	2	1	2	1	1	2	1	2	1	1	14
Citeromyces matritensis	yHMPu5000026142_citeromyces_matritensis_160519.haplomerger2.final	NRRL Y-2407	-0.008514952	Pichiales	Citeromyces_matritensis_CBS2764	3	1	3	1	2	2	1	2	4	2	21
Ambrosiozyma vanderkliftii	yHMPu5000026145_ambrosiozyma_vanderkliftii_160519.final	NRRL Y-63633	0.033440283	Pichiales	Ambrosiozyma_vanderkliftii_CBS10905	2	1	2	1	1	2	1	2	2	1	15
Hanseniaspora vineae	yHMPu5000026147_hanseniaspora_vineae_190924.haplomerger2.final	NRRL Y-17529	-0.048700119	Saccharomycodales	Hanseniaspora_vineae_CBS2171	1	1	2	1	1	2	1	3	2	1	15
Torulaspora franciscae	yHMPu5000026152_Torulaspora_franciscae_SPADES.final	NRRL Y-17532	0.005221696	Saccharomycetales	Torulaspora_franciscae_CBS2926	1	1	2	1	1	1	1	2	1	1	12
Brettanomyces custersianus	yHMPu5000026197_brettanomyces_custersianus_160519.final	NRRL Y-6653	0.004099101	Pichiales	Brettanomyces_custersianus_CBS4805	1	1	2	1	1	1	1	2	2	1	13
Lachancea waltii	yHMPu5000026219_lachancea_waltii_180604.final	NRRL Y-8285	-0.031651584	Saccharomycetales	Lachancea_waltii_CBS6430	1	1	2	1	1	3	1	2	1	1	14
Zygotorulaspora mrakii	yHMPu5000026256_zygotorulaspora_mrakii_170307.final	NRRL Y-12654	-0.028754265	Saccharomycetales	Zygotorulaspora_mrakii_CBS4218	1	1	2	1	1	2	1	2	1	1	13
Komagataella populi	yHMPu5000026274_komagataella_populi_160519.final	NRRL YB-455	0.0129541	Pichiales	Komagataella_populi_CBS12362	2	1	2	2	1	1	1	2	1	1	14
Ambrosiozyma monospora	yHMPu5000026279_Ambrosiozyma_monospora_SPADES.final	NRRL Y-1484	-0.006321001	Pichiales	Ambrosiozyma_monospora_CBS2554	2	1	2	1	1	5	1	2	2	1	18
Tortispora caseinolytica	yHMPu5000034572_tortispora_caseinolytica_180604.final	NRRL Y-17796	-0.000978195	Trigonopsidales	Tortispora_caseinolytica_CBS7781	1	1	1	1	1	1	1	1	1	1	10
Wickerhamia fluorescens	yHMPu5000034579_wickerhamia_fluorescens_180604.final	NRRL YB-4819	-0.011193341	Serinales	Wickerhamia_fluorescens_CBS4565	1	1	2	1	1	1	1	2	1	1	12
Tetrapisispora phaffii	yHMPu5000034580_tetrapisispora_phaffii_180604.final	NRRL Y-8282	-0.008682642	Saccharomycetales	Tetrapisispora_phaffii_CBS4417	1	1	2	2	1	1	1	2	1	1	13
Metschnikowia bicuspidata var. bicuspidata	yHMPu5000034592_metschnikowia_bicuspidata_var_bicuspidata_180604.final	NRRL YB-4993	0.010583134	Serinales	Metschnikowia_bicuspidata_var._bicuspidata_CBS5575	1	1	2	1	1	1	1	2	1	1	12
Starmera quercuum	yHMPu5000034594_Starmera_quercuum_p31_SPADES.final	NRRL YB-4281	0.007695132	Phaffomycetales	Starmera_quercuum_CBS2283	1	1	2	1	1	2	1	2	1	1	13
Starmera stellimalicola	yHMPu5000034597_candida_stellimalicola_180604.final	NRRL Y-17912	-0.002506041	Phaffomycetales	Starmera_stellimalicola_CBS7853	1	1	2	1	1	2	1	2	1	1	13
Sporopachydermia quercuum	yHMPu5000034603_sporopachydermia_quercuum_190924.final	NRRL Y-17847	0.023621072	Sporopachydermiales	Sporopachydermia_quercuum_CBS8070	1	1	2	1	1	2	1	2	1	2	14
Sporopachydermia lactativora	yHMPu5000034604_sporopachydermia_lactativora_180604.final	NRRL Y-11591	0.022740696	Sporopachydermiales	Sporopachydermia_lactativora_CBS6192	1	1	2	1	1	2	1	2	1	2	14
Spencermartinsiella europaea	yHMPu5000034605_spencermartinsiella_europaea_180604.final	NRRL Y-48265	0.003707823	Dipodascales	Spencermartinsiella_europaea_CBS11730	1	1	1	1	1	1	1	2	1	1	11
Priceomyces medius	yHMPu5000034606_priceomyces_medius_180604.final	NRRL Y-7122	0.013671435	Serinales	Priceomyces_medius_CBS5521	1	1	2	1	1	2	1	2	2	1	14
Saccharomycopsis capsularis	yHMPu5000034607_saccharomycopsis_capsularis_180604.final	NRRL Y-17639	-0.006735569	Ascoideales	Saccharomycopsis_capsularis_CBS2519	1	1	5	1	1	4	1	3	2	2	21
Saturnispora hagleri	yHMPu5000034610_saturnispora_hagleri_160519.final	NRRL Y-27828	-0.028279141	Pichiales	Saturnispora_hagleri_CBS10007	2	1	2	1	1	1	1	2	1	1	13
Saturnispora mendoncae	yHMPu5000034611_saturnispora_mendoncae_160519.haplomerger2.final	NRRL Y-11515	-0.00024222	Pichiales	Saturnispora_mendoncae_CBS5620	2	1	2	1	1	1	1	2	1	1	13
Saturnispora saitoi	yHMPu5000034612_saturnispora_saitoi_180604.final	NRRL Y-6671	-0.017407207	Pichiales	Saturnispora_saitoi_CBS4910	2	1	2	1	1	1	1	2	1	1	13
Saturnispora serradocipensis	yHMPu5000034613_saturnispora_serradocipensis_180604.final	NRRL Y-48717	-0.023905214	Pichiales	Saturnispora_serradocipensis_CBS11756	2	1	2	1	1	1	1	2	1	1	13
Saturnispora silvae	yHMPu5000034614_saturnispora_silvae_180604.final	NRRL Y-6725	0.007881454	Pichiales	Saturnispora_silvae_CBS5498	2	1	2	1	1	1	1	2	1	1	13
Saturnispora zaruensis	yHMPu5000034615_saturnispora_zaruensis_160519.final	NRRL Y-7008	-0.024808879	Pichiales	Saturnispora_zaruensis_CBS5799	2	1	2	1	1	1	1	2	1	1	13
Spathaspora passalidarum	yHMPu5000034617_spathaspora_passalidarum_170713.final	NRRL Y-27907	0.039719361	Serinales	Spathaspora_passalidarum_CBS10155	1	1	2	1	1	1	1	2	1	1	12
Pichia occidentalis	yHMPu5000034622_pichia_occidentalis_160519.haplomerger2.final	NRRL Y-7552	-0.01841335	Pichiales	Pichia_occidentalis_CBS5459	2	1	2	1	1	1	1	2	1	1	13
Pichia norvegensis	yHMPu5000034623_pichia_norvegensis_160519.haplomerger2.final	NRRL Y-7687	0.016116921	Pichiales	Pichia_norvegensis_CBS6564	3	1	2	1	1	1	1	2	3	1	16
Pichia nakasei	yHMPu5000034624_pichia_nakasei_180604.final	NRRL Y-7686	0.001457975	Pichiales	Pichia_nakasei_CBS5141	2	1	2	1	1	1	1	2	1	1	13
Pichia heedii	yHMPu5000034627_pichia_heedii_180604.final	NRRL Y-10967	0.001076014	Pichiales	Pichia_heedii_CBS6930	2	1	2	1	1	1	1	2	1	1	13
Pichia exigua	yHMPu5000034629_pichia_exigua_180604.final	NRRL Y-10920	-0.011836155	Pichiales	Pichia_exigua_CBS6836	2	1	2	1	1	1	1	2	1	1	13
Martiniozyma abietophila	yHMPu5000034631_martiniozyma_abiesophila_170307.haplomerger2.final	NRRL Y-11514	0.013373318	Pichiales	Martiniozyma_abietophila_CBS5366	3	1	2	2	1	2	1	2	1	1	16
Meyerozyma athensensis	yHMPu5000034632_candida_athensensis_180604.final	NRRL Y-27644	0.031795984	Serinales	Meyerozyma_athensensis_CBS9840	1	1	2	1	1	1	1	2	2	1	13
Millerozyma acaciae	yHMPu5000034634_millerozyma_acaciae_160519.final	NRRL Y-7117	-0.0038103	Serinales	Millerozyma_acaciae_CBS5656	1	1	2	1	1	1	1	2	1	1	12
Ogataea nitratoaversa	yHMPu5000034636_ogataea_nitratoaversa_180604.final	NRRL Y-48449	0.018711466	Pichiales	Ogataea_nitratoaversa_CBS10796	2	1	2	1	1	1	1	2	1	1	13
Ogataea populi-albae	yHMPu5000034637_ogataea_populiabae_180604.final	NRRL Y-48632	0.008733881	Pichiales	Ogataea_populi-albae_CBS11363	2	1	2	1	1	1	1	2	1	1	13
Candida schatavii	yHMPu5000034643_Candida_schatavii_SPAdes.final	NRRL Y-17078	0.022549715	Serinales	Candida_schatavii_CBS6452	1	1	2	1	1	1	1	2	1	1	12
Wickerhamiella cacticola	yHMPu5000034646_wickerhamiella_cacticola_180604.final	NRRL Y-27362	0.031935726	Dipodascales	Wickerhamiella_cacticola_CBS8454	1	1	1	1	1	1	1	1	1	1	10
Kodamaea restingae	yHMPu5000034648_candida_restingae_160519.final	NRRL Y-27358	0.002114764	Serinales	Candida_restingae_CBS8493	1	1	2	1	1	1	1	2	1	1	12
Botryozyma nematodophila	yHMPu5000034655_botryozyma_nematodophila_190924.haplomerger2.final	NRRL Y-17705	0.013028621	Trigonopsidales	Botryozyma_nematodophila_CBS7426	1	1	1	1	1	1	2	1	1	1	11
Debaryomyces hansenii	yHMPu5000034659_debaryomyces_hansenii_180604.final	NRRL Y-7426	0.010802064	Serinales	Debaryomyces_hansenii_CBS767	1	1	2	1	1	1	1	2	3	1	14
Diddensiella caesifluorescens	yHMPu5000034660_diddensiella_caesifluorescens_180604.final	NRRL Y-48781	0.010410786	Dipodascales	Diddensiella_caesifluorescens_CBS12613	1	1	1	1	1	1	1	2	2	1	12
Dipodascus albidus	yHMPu5000034661_dipodascus_albidus_180604.final	NRRL Y-12859	0.016326534	Dipodascales	Dipodascus_albidus_CBS766.85	1	1	2	1	1	1	1	1	2	2	13
Kodamaea laetipori	yHMPu5000034665_kodamaea_laetipori_180604.final	NRRL Y-27713	-0.002864713	Serinales	Kodamaea_laetipori_CBS9884	1	1	2	1	1	2	1	2	1	1	13
Blastobotrys serpentis	yHMPu5000034667_blastobotrys_serpentis_160519.final	NRRL Y-48249	0.021175585	Dipodascales	Blastobotrys_serpentis_CBS10541	1	1	1	1	1	1	1	1	1	1	10
Blastobotrys raffinosifermentans	yHMPu5000034669_Blastobotrys_raffinofermentans_SPAdes.final	NRRL Y-27150	0.004038546	Dipodascales	Blastobotrys_raffinofermentans_CBS6800	1	1	1	1	1	1	1	1	1	1	10
Blastobotrys proliferans	yHMPu5000034670_blastobotrys_proliferans_160519.final	NRRL Y-17577	-0.002333693	Dipodascales	Blastobotrys_proliferans_CBS522.75	1	1	1	1	1	1	1	1	1	1	10
Blastobotrys peoriensis	yHMPu5000034671_blastobotrys_peoriensis_160519.final	NRRL YB-2290	0.000875717	Dipodascales	Blastobotrys_peoriensis_CBS10340	1	1	1	1	1	1	1	1	1	1	10
Blastobotrys niveus	yHMPu5000034673_blastobotrys_nivea_190924.final	NRRL Y-17581	-0.033291239	Dipodascales	Blastobotrys_niveus_CBS163.67	1	1	1	1	1	2	1	1	1	1	11
Blastobotrys muscicola	yHMPu5000034674_blastobotrys_muscicola_160519.final	NRRL Y-7993	-0.002478093	Dipodascales	Blastobotrys_muscicola_CBS10338	2	1	1	1	1	1	1	1	1	1	11
Blastobotrys mokoenaii	yHMPu5000034675_blastobotrys_mokoenaii_160519.final	NRRL Y-27120	0.006400188	Dipodascales	Blastobotrys_mokoenaii_CBS8435	1	1	1	1	1	1	1	1	1	1	10
Lachancea thermotolerans	yHMPu5000034678_lachancea_thermotolerans_180604.final	NRRL Y-8284	-0.042602706	Saccharomycetales	Lachancea_thermotolerans_CBS6340	1	1	2	1	1	2	1	2	1	1	13
Blastobotrys americanus	yHMPu5000034681_blastobotrys_americana_160519.final	NRRL Y-6844	0.023010865	Dipodascales	Blastobotrys_americana_CBS10337	2	1	1	1	1	1	1	1	1	1	11
Lachancea nothofagi	yHMPu5000034690_lachancea_nothofagi_180604.final	NRRL Y-48670	0.000791872	Saccharomycetales	Lachancea_nothofagi_CBS11611	1	1	2	2	1	3	1	2	2	1	16
Lachancea mirantina	yHMPu5000034691_lachancea_mirantina_180604.final	CBS 11717	-0.013638828	Saccharomycetales	Lachancea_mirantina_CBS11717	1	1	2	1	1	2	1	2	2	1	14
Lachancea meyersii	yHMPu5000034692_lachancea_meyersii_180604.final	NRRL Y-27269	-0.026360017	Saccharomycetales	Lachancea_meyersii_CBS8951	1	1	2	1	1	2	1	2	2	1	14
Lachancea lanzarotensis	yHMPu5000034693_Lachancea_lanzarotensis_SPADES.final	CBS 12615	-0.01158462	Saccharomycetales	Lachancea_lanzarotensis_CBS12615	1	1	2	1	1	2	1	2	1	1	13
Lachancea kluyveri	yHMPu5000034694_lachancea_kluyveri_180604.final	NRRL Y-12651	-0.030305401	Saccharomycetales	Lachancea_kluyveri_CBS3082	1	1	2	1	1	5	1	2	1	1	16
Lachancea fermentati	yHMPu5000034695_lachancea_fermentati_201018.final	NRRL Y-1559	-0.046659885	Saccharomycetales	Lachancea_fermentati_CBS707	1	1	2	1	1	3	1	2	2	1	15
Lachancea dasiensis	yHMPu5000034697_lachancea_dasiensis_190924.final	CBS 10888	-0.004038547	Saccharomycetales	Lachancea_dasiensis_CBS10888	1	1	2	1	1	5	1	2	1	1	16
Kluyveromyces aestuarii	yHMPu5000034709_kluyveromyces_aestuarii_160519.final	NRRL YB-4510	0.00212408	Saccharomycetales	Kluyveromyces_aestuarii_CBS4438	1	1	2	1	1	2	1	2	1	1	13
Kluyveromyces dobzhanskii	yHMPu5000034710_kluyveromyces_dobzhanskii_160519.final	NRRL Y-1974	-0.002911294	Saccharomycetales	Kluyveromyces_dobzhanskii_CBS2104	1	1	2	2	1	3	1	2	1	1	15
Nakaseomyces nivariensis	yHMPu5000034720_candida_nivariensis_180604.final	NRRL Y-48269	-0.024240595	Saccharomycetales	Candida_nivariensis_CBS9983	2	1	3	1	1	2	1	2	2	2	17
Nakaseomyces castellii	yHMPu5000034724_candida_castellii_180604.final	NRRL Y-17070	-0.009716733	Saccharomycetales	Candida_castellii_CBS4332	1	1	2	1	1	1	1	2	1	2	13
Nakaseomyces bracarensis	yHMPu5000034725_candida_bracarensis_160928.final	NRRL Y-48270	-0.024343072	Saccharomycetales	Candida_bracarensis_CBS10154	2	1	3	1	1	2	1	2	2	2	17
Kockiozyma suomiensis	yHMPu5000034742_lipomyces_suomiensis_160519.final	NRRL Y-17356	0.021105714	Lipomycetales	Kockiozyma_suomiensi_CBS7251	1	1	1	1	1	1	1	0	1	1	9
Lipomyces starkeyi	yHMPu5000034743_lipomyces_starkeyi_190924.final	NRRL Y-11557	-0.001793357	Lipomycetales	Lipomyces_starkeyi_CBS1807	1	1	2	1	1	1	1	0	1	1	10
Lipomyces oligophaga	yHMPu5000034748_lipomyces_oligophaga_160519.final	NRRL Y-17247	0.010471341	Lipomycetales	Lipomyces_oligophaga_CBS7107	1	1	1	1	1	1	1	0	1	1	9
Lipomyces arxii	yHMPu5000034754_lipomyces_arxii_170713.final	NRRL Y-17921	0.005943697	Lipomycetales	Lipomyces_arxii_CBS7333	1	1	2	1	1	1	1	0	1	1	10
Lipomyces japonicus	yHMPu5000034758_lipomyces_japonicus_160519.final	NRRL Y-17848	-0.009740023	Lipomycetales	Lipomyces_japonicus_CBS7319	1	1	1	1	2	1	1	0	1	1	10
Zygotorulaspora florentina	yHMPu5000034862_zygotorulaspora_florentina_160519.final	NRRL Y-1560	-0.017747246	Saccharomycetales	Zygotorulaspora_florentina_CBS746	1	1	2	2	1	2	1	2	2	1	15
Zygosaccharomyces rouxii	yHMPu5000034863_zygosaccharomyces_rouxii_180604.final	NRRL Y-229	-0.019084111	Saccharomycetales	Zygosaccharomyces_rouxii_CBS732	1	1	2	1	1	1	1	2	1	1	12
Zygosaccharomyces kombuchaensis	yHMPu5000034865_zygosaccharomyces_kombuchaensis_160519.final	NRRL YB-4811	-0.018068652	Saccharomycetales	Zygosaccharomyces_kombuchaensis_CBS8849	1	1	2	1	1	1	1	2	2	1	13
Zygosaccharomyces bisporus	yHMPu5000034866_zygosaccharomyces_bisporus_160519.final	NRRL Y-12626	-0.010685612	Saccharomycetales	Zygosaccharomyces_bisporus_CBS702	1	1	2	1	1	1	1	2	2	1	13
Vanderwaltozyma polyspora	yHMPu5000034869_vanderwaltozyma_polyspora_180604.final	NRRL Y-8283	-0.041321737	Saccharomycetales	Vanderwaltozyma_polyspora_CBS2163	1	1	3	2	1	1	1	2	5	1	18
Naumovozyma castellii	yHMPu5000034871_naumovozyma_castellii_180604.final	NRRL Y-12630	-0.015995811	Saccharomycetales	Naumovozyma_castellii_CBS4309	2	1	2	1	1	4	2	2	2	2	19
Naumovozyma dairenensis	yHMPu5000034872_naumovozyma_dairenensis_180604.final	NRRL Y-1353	-0.004420508	Saccharomycetales	Naumovozyma_dairenensis_CBS421	2	1	2	1	1	3	1	2	1	2	16
Tetrapisispora blattae	yHMPu5000034874_tetrapisispora_blattae_190924.final	NRRL Y-10934	-0.025884894	Saccharomycetales	Tetrapisispora_blattae_CBS6284	2	1	2	2	1	2	1	2	2	1	16
Tetrapisispora fleetii	yHMPu5000034875_tetrapisispora_fleetii_160519.final	NRRL Y-27350	-0.02027192	Saccharomycetales	Tetrapisispora_fleetii_CBS8957	1	1	2	2	1	1	1	2	1	1	13
Tetrapisispora iriomotensis	yHMPu5000034876_Tetrapisispora_iriomotensis_SPADES.final	NRRL Y-27309	-0.004760548	Saccharomycetales	Tetrapisispora_iriomotensis_CBS8762	2	1	2	3	1	1	1	2	1	1	15
Tetrapisispora namnaoensis	yHMPu5000034877_tetrapisispora_namnaonensis_160519.final	NRRL Y-27982	-0.013494428	Saccharomycetales	Tetrapisispora_namnaoensis_CBS10093	1	1	2	2	1	1	1	2	1	1	13
Torulaspora pretoriensis	yHMPu5000034881_Torulaspora_pretoriensis_SPADES.final	NRRL Y-17251	-0.024506105	Saccharomycetales	Torulaspora_pretoriensis_CBS2187	1	1	2	1	1	1	1	2	1	1	12
Peterozyma xylosa	yHMPu5000034883_peterozyma_xylosa_160519.final	NRRL Y-12939	-0.006744885	Alaninales	Peterozyma_xylosa_CBS2286	2	1	2	1	1	2	1	2	1	1	14
Peterozyma toletana	yHMPu5000034884_peterozyma_toletana_160519.final	NRRL YB-4247	-0.013019305	Alaninales	Peterozyma_toletana_CBS2504	2	1	2	1	1	2	1	2	1	1	14
Ogataea zsoltii	yHMPu5000034885_ogataea_zsoltii_160519.final	NRRL Y-27601	-0.003032404	Pichiales	Ogataea_zsoltii_CBS9262	2	1	2	1	1	1	1	2	1	1	13
Ogataea trehalophila	yHMPu5000034886_ogataea_trehalophila_160519.final	NRRL Y-6781	-0.017723955	Pichiales	Ogataea_trehalophila_CBS5361	2	1	2	1	1	1	1	2	1	1	13
Ogataea trehaloabstinens	yHMPu5000034887_ogataea_trehaloabstinens_160519.final	NRRL Y-27595	0.015162017	Pichiales	Ogataea_trehaloabstinens_CBS9256	2	1	2	1	1	1	1	2	2	1	14
Ogataea ramenticola	yHMPu5000034890_ogataea_ramenticola_160519.final	NRRL YB-1985	0.005789981	Pichiales	Ogataea_ramenticola_CBS8699	1	1	2	1	1	1	1	2	1	1	12
Ogataea pini	yHMPu5000034891_ogataea_pini_160519.final	NRRL Y-11528	-0.002478093	Pichiales	Ogataea_pini_CBS744	2	1	2	1	1	1	1	2	1	1	13
Ogataea pilisensis	yHMPu5000034892_ogataea_pilisensis_160519.final	NRRL Y-27598	0.009549043	Pichiales	Ogataea_pilisensis_CBS9259	2	1	2	1	1	1	1	2	1	1	13
Ogataea philodendri	yHMPu5000034893_ogataea_philodendra_160519.final	NRRL Y-7210	0.019810771	Pichiales	Ogataea_philodendri_CBS6075	1	1	2	1	1	1	1	2	1	1	12
Ogataea glucozyma	yHMPu5000034897_Ogataea_glucozyma_SPAdes.final	NRRL YB-2185	-0.009847159	Pichiales	Ogataea_glucozyma_CBS5766	2	1	2	1	1	1	1	2	1	1	13
Ogataea kodamae	yHMPu5000034899_ogataea_kodamae_160519.final	NRRL Y-17234	-0.004080469	Pichiales	Ogataea_kodamae_CBS7081	1	1	2	1	1	1	1	2	1	1	12
Ogataea methanolica	yHMPu5000034900_ogataea_methanolica_160519.final	NRRL Y-7685	0.00306501	Pichiales	Ogataea_methanolica_CBS6515	2	1	2	1	1	2	1	2	1	1	14
Ogataea methylivora	yHMPu5000034901_Ogataea_methylivora_SPADES.final	NRRL Y-17250	0.022759329	Pichiales	Ogataea_methylivora_CBS7300	2	1	2	1	1	1	1	2	1	1	13
Ogataea minuta	yHMPu5000034902_ogataea_minuta_160519.final	NRRL Y-411	0.003311888	Pichiales	Ogataea_minuta_CBS1708	1	1	2	1	1	1	1	2	1	1	12
Ogataea naganishii	yHMPu5000034903_ogataea_naganishii_160519.final	NRRL Y-7654	0.039630858	Pichiales	Ogataea_naganishii_CBS6429	1	1	2	1	1	1	1	2	1	1	12
Ogataea nonfermentans	yHMPu5000034904_Ogataea_nonfermentans_SPADES.final	NRRL YB-2203	0.006968472	Pichiales	Ogataea_nonfermentans_CBS5764	1	1	2	1	1	1	1	2	1	1	12
Candida succiphila	yHMPu5000034906_candida_succiphila_160519.final	NRRL Y-11998	0.012902853	Pichiales	Candida_succiphila_CBS8003	1	1	2	1	1	1	1	2	1	1	12
Nakazawaea holstii	yHMPu5000034918_nakazawaea_holstii_160519.final	NRRL Y-2155	0.010927831	Alaninales	Nakazawaea_holstii_CBS4140	2	1	2	1	1	2	1	2	1	1	14
Nakazawaea peltata	yHMPu5000034921_nakazawaea_peltata_160519.final	NRRL Y-6888	-0.007946667	Alaninales	Nakazawaea_peltata_CBS5576	2	1	2	1	1	2	1	2	1	1	14
Candida arabinofermentans	yHMPu5000034925_candida_arabinofermentans_160519.final	NRRL YB-2248	0.010718219	Pichiales	Candida_arabinofermentans_CBS8468	2	1	2	1	1	1	1	2	1	1	13
Candida boidinii	yHMPu5000034926_candida_boidinii_160519.final	NRRL Y-2332	0.006879969	Pichiales	Candida_boidinii_CBS2428	2	1	1	1	1	1	1	2	1	1	12
Kuraishia ogatae	yHMPu5000034932_kuraishia_ogatae_160519.final	NRRL Y-48474	0.011584619	Pichiales	Kuraishia_ogatae_CBS10924	2	1	2	1	1	1	1	2	2	1	14
Kuraishia molischiana	yHMPu5000034933_kuraishia_molischiana_160519.final	NRRL Y-27899	0.017057851	Pichiales	Kuraishia_molischiana_CBS9993	2	1	2	1	1	1	1	2	1	1	13
Kuraishia capsulata	yHMPu5000034937_kuraishia_capsulata_160519.final	NRRL Y-1842	0.008072435	Pichiales	Kuraishia_capsulata_CBS1993	2	1	2	1	1	1	1	2	1	1	13
Komagataella pseudopastoris	yHMPu5000034939_komagataella_pseudopastoris_160519.final	NRRL Y-27603	0.013405924	Pichiales	Komagataella_pseudopastoris_CBS9187	2	1	2	2	1	1	1	2	1	1	14
Ambrosiozyma oregonensis	yHMPu5000034946_ambrosiozyma_oregonensis_160519.final	NRRL Y-6106	0.018851208	Pichiales	Ambrosiozyma_oregonensis_CBS5560	1	1	2	1	1	2	1	2	1	1	13
Ambrosiozyma philentoma	yHMPu5000034947_ambrosiozyma_philentoma_160519.final	NRRL Y-7523	0.005324174	Pichiales	Ambrosiozyma_philentoma_CBS6276	2	1	2	1	1	2	1	2	1	1	14
Citeromyces hawaiiensis	yHMPu5000034950_citeromyces_hawaiiensis_170307.haplomerger2.final	NRRL Y-11581	-0.01334537	Pichiales	Citeromyces_hawaiiensis_CBS12303	3	2	3	2	1	2	3	3	2	1	22
Hanseniaspora valbyensis	yHMPu5000034955_hanseniaspora_valbyensis_201018.haplomerger2.final	NRRL Y-1626	-0.033039689	Saccharomycodales	Hanseniaspora_valbyensis_CBS479	1	1	2	1	1	1	1	2	1	1	12
Hanseniaspora osmophila	yHMPu5000034957_Hanseniaspora_osmophila_SPADES.final	NRRL Y-1613	-0.060270764	Saccharomycodales	Hanseniaspora_osmophila_CBS313	1	1	2	1	1	2	1	2	2	1	14
Hanseniaspora clermontiae	yHMPu5000034963_hanseniaspora_clermontiae_160519.haplomerger2.final	NRRL Y-27515	0.000931614	Saccharomycodales	Hanseniaspora_clermontiae_CBS8821	1	1	2	1	1	1	1	2	1	1	12
Candida freyschussii	yHMPu5000034967_candida_freyschussii_160519.final	NRRL Y-7957A	0.01054587	Phaffomycetales	Candida_freyschussii_CBS2161	1	1	2	1	1	2	1	2	1	1	13
Danielozyma ontarioensis	yHMPu5000034973_danielozyma_ontarioensis_160519.final	NRRL YB-1246	0.014109293	Serinales	Danielozyma_ontarioensis_CBS8502	1	1	2	1	1	1	1	2	2	1	13
Deakozyma indianensis	yHMPu5000034974_deakozyma_indianensis_160519.final	NRRL YB-1937	0.004299398	Dipodascales	Deakozyma_indianensis_CBS12903	1	1	1	1	1	1	1	1	1	1	10
Brettanomyces bruxellensis	yHMPu5000034975_dekkera_bruxellensis_160519.haplomerger2.final	NRRL Y-12961	-0.002012287	Pichiales	Brettanomyces_bruxellensis_CBS74	2	1	2	1	1	2	1	2	1	1	14
Cyberlindnera mrakii	yHMPu5000034978_cyberlindnera_mrakii_160519.final	NRRL Y-1364	0.006302369	Phaffomycetales	Cyberlindnera_mrakii_CBS1707	1	1	2	1	1	2	1	2	1	1	13
Cyberlindnera misumaiensis	yHMPu5000034979_cyberlindnera_misumaiensis_160519.final	NRRL Y-17389	0.01814784	Phaffomycetales	Cyberlindnera_misumaiensis_CBS8062	1	1	2	1	1	2	1	2	1	1	13
Candida oregonensis	yHMPu5000034986_candida_oregonensis_160519.final	NRRL Y-5850	0.013503744	Serinales	Candida_oregonensis_CBS5036	2	1	2	1	1	2	1	2	1	1	14
Candida intermedia	yHMPu5000034987_candida_intermedia_160519.final	NRRL Y-981	0.003349152	Serinales	Candida_intermedia_CBS572	2	1	2	1	1	2	1	2	2	1	15
Clavispora fructus	yHMPu5000034988_candida_fructus_160519.final	NRRL Y-17072	0.007308512	Serinales	Clavispora_fructus_CBS6380	1	1	2	1	1	2	1	2	1	1	13
Candida corydali	yHMPu5000034990_Candida_corydali_SPADES.final	NRRL Y-27910	0.008347262	Serinales	Candida_corydali_CBS10158	1	1	2	1	1	1	1	2	1	1	12
Cephaloascus albidus	yHMPu5000034998_cephaloascus_albidus_160519.haplomerger2.final	NRRL Y-7343	-0.00048444	Serinales	Cephaloascus_albidus_CBS389.77	2	1	2	1	1	2	1	2	2	2	16
Cephaloascus fragrans	yHMPu5000034999_cephaloascus_fragrans_160519.final	NRRL Y-6742	-0.004481063	Serinales	Cephaloascus_fragrans_CBS121.29	1	1	2	1	1	1	1	2	2	1	13
Lodderomyces elongisporus	yHMPu5000035005_lodderomyces_elongisporus_160519.haplomerger2.final	NRRL YB-4239	0.004299398	Serinales	Lodderomyces_elongisporus_CBS2605	1	1	2	1	1	1	1	2	1	1	12
Suhomyces tanzawaensis	yHMPu5000035010_candida_tanzawaensis_190924.final	NRRL Y-17324	0.025731177	Serinales	Suhomyces_tanzawaensis_CBS7422	2	1	2	1	1	1	1	2	2	1	14
Suhomyces pyralidae	yHMPu5000035011_candida_pyralidae_160519.final	NRRL Y-27085	0.002715655	Serinales	Suhomyces_pyralidae_CBS5035	1	1	2	1	1	1	1	2	1	1	12
Suhomyces canberraensis	yHMPu5000035018_candida_canberraensis_160519.final	NRRL YB-2417	0.009278875	Serinales	Suhomyces_canberraensis_CBS8846	1	1	2	1	1	1	1	2	5	1	16
Suhomyces emberorum	yHMPu5000035022_candida_emberorum_160519.final	NRRL Y-27606	0.000954905	Serinales	Suhomyces_emberorum_CBS9827	1	1	2	1	1	1	1	2	1	1	12
Teunomyces kruisii	yHMPu5000035031_Candida_kruisii_SPADES.final	NRRL Y-17087	-0.004285424	Serinales	Candida_kruisii_CBS6451	1	1	2	1	1	2	1	2	1	1	13
Teunomyces gatunensis	yHMPu5000035032_candida_gatunensis_160519.final	NRRL Y-48064	0.014183822	Serinales	Teunomyces_gatunensis_CBS10379	1	1	2	1	1	1	1	2	1	1	12
Teunomyces cretensis	yHMPu5000035033_candida_cretensis_160519.final	NRRL Y-27777	0.007737054	Serinales	Teunomyces_cretensis_CBS9453	1	1	2	1	1	2	1	2	1	1	13
Candida montana	yHMPu5000035037_candida_montana_160519.final	NRRL Y-17326	0.005631606	Phaffomycetales	Candida_montana_CBS8057	1	1	2	1	1	2	1	2	1	1	13
Ambrosiozyma kashinagicola	yHMPu5000035038_ambrosiozyma_kashinagacola_160519.final	NRRL Y-63631	0.007858164	Pichiales	Ambrosiozyma_kashinagicola_CBS10903	2	1	2	1	1	2	1	2	2	1	15
Ambrosiozyma maleeae	yHMPu5000035040_ambrosiozyma_maleeae_160519.final	NRRL Y-63635	-0.001457976	Pichiales	Ambrosiozyma_maleeae_CBS11900	1	1	2	1	2	1	1	2	1	1	13
Ambrosiozyma pseudovanderkliftii	yHMPu5000035041_ambrosiozyma_pseudovanderkliftii_160519.final	NRRL Y-63632	0.022605612	Pichiales	Ambrosiozyma_pseudovanderkliftii_CBS10904	2	1	2	1	1	2	1	2	2	1	15
Babjeviella inositovora	yHMPu5000035043_babjeviella_inositovora_180604.final	NRRL Y-12698	0.009157765	Serinales	Babjeviella_inositovora_CBS8006	1	1	2	1	1	1	1	2	1	1	12
Barnettozyma californica	yHMPu5000035044_barnettozyma_californica_160519.final	NRRL Y-17395	0.012600079	Phaffomycetales	Barnettozyma_californica_CBS252	1	1	2	1	1	2	1	2	1	1	13
Barnettozyma hawaiiensis	yHMPu5000035045_barnettozyma_hawaiiensis_160613.final	NRRL Y-27270	0.024636531	Phaffomycetales	Barnettozyma_hawaiiensis_CBS8760	1	1	2	1	1	2	1	2	1	1	13
Barnettozyma populi	yHMPu5000035046_barnettozyma_populi_160613.final	NRRL Y-12728	0.002287112	Phaffomycetales	Barnettozyma_populi_CBS8094	1	1	2	1	1	3	1	2	1	1	14
Barnettozyma pratensis	yHMPu5000035047_barnettozyma_pratensis_160519.final	NRRL Y-12696	-0.006069465	Phaffomycetales	Barnettozyma_pratensis_CBS7079	1	1	2	1	1	2	1	2	1	1	13
Barnettozyma salicaria	yHMPu5000035048_Barnettozyma_salicaria_SPADES.final	NRRL Y-6780	0.001798015	Phaffomycetales	Barnettozyma_salicaria_CBS5456	1	1	2	1	1	2	1	2	1	1	13
Zygoascus ofunaensis	yHMPu5000035242_zygoascus_ofunaensis_160928.final	NRRL Y-10998	0.014356171	Dipodascales	Zygoascus_ofunaensis_CBS8129	1	1	1	1	1	2	1	1	1	1	11
Zygoascus meyerae	yHMPu5000035243_zygoascus_meyerae_170307.final	NRRL Y-17319	-0.01643367	Dipodascales	Zygoascus_meyerae_CBS4099	1	1	1	1	1	2	1	1	1	1	11
Candida incommunis	yHMPu5000035244_candida_incommunis_160928.final	NRRL Y-17085	0.006977788	Dipodascales	Candida_incommunis_CBS5604	1	1	1	1	1	1	1	1	1	1	10
Yamadazyma nakazawae	yHMPu5000035252_yamadazyma_nakazawae_170307.final	NRRL Y-7903	0.019866668	Serinales	Yamadazyma_nakazawae_CBS6700	1	1	2	1	1	2	1	2	1	1	13
Candida ponderosae	yHMPu5000035261_candida_ponderosae_170307.final	NRRL YB-2307	0.005515154	Phaffomycetales	Candida_ponderosae_CBS8801	1	1	2	1	1	3	1	2	1	1	14
Wickerhamomyces hampshirensis	yHMPu5000035268_wickerhamomyces_hampshirensis_160928.final	NRRL YB-4128	0.009898398	Phaffomycetales	Wickerhamomyces_hampshirensis_CBS7208	1	1	2	1	1	3	1	2	1	1	14
Wickerhamomyces ciferrii	yHMPu5000035269_wickerhamomyces_ciferrii_170307.final	NRRL Y-1031	-0.01242773	Phaffomycetales	Wickerhamomyces_ciferrii_CBS111	2	2	4	2	1	4	5	4	3	2	29
Wickerhamomyces bovis	yHMPu5000035271_wickerhamomyces_bovis_160928.final	NRRL YB-4184	0.002310402	Phaffomycetales	Wickerhamomyces_bovis_CBS2616	1	1	2	1	1	3	1	2	1	1	14
Wickerhamomyces anomalus	yHMPu5000035273_wickerhamomyces_anomalus_180604.haplomerger2.final	NRRL Y-366	-0.013606222	Phaffomycetales	Wickerhamomyces_anomalus_CBS5759	1	1	2	1	1	2	1	2	2	2	15
Wickerhamomyces alni	yHMPu5000035274_wickerhamomyces_alni_170307.final	NRRL Y-11625	-0.000968878	Phaffomycetales	Wickerhamomyces_alni_CBS6986	1	1	2	1	1	2	1	2	1	1	13
Tortispora starmeri	yHMPu5000035279_tortispora_starmeri_170307.final	NRRL Y-63665	0.006321001	Trigonopsidales	Tortispora_starmeri_CBS12793	1	1	1	1	1	1	1	1	1	1	10
Trigonopsis vinaria	yHMPu5000035282_trigonopsis_vinaria_170307.final	NRRL Y-5715	0.011593936	Trigonopsidales	Trigonopsis_vinaria_CBS4077	1	1	1	1	1	1	1	0	1	1	9
Wickerhamomyces sp.	yHMPu5000035286_candida_azyma_170307.final	yHMPu5000035286	-0.000931614	Phaffomycetales	Wickerhamomyces_sp.nov._CBS6826	1	1	2	1	1	2	1	2	1	1	13
Priceomyces carsonii	yHMPu5000035296_priceomyces_carsonii_160928.final	NRRL YB-4275	0.021906902	Serinales	Priceomyces_carsonii_CBS2285	1	1	2	1	1	1	1	2	2	1	13
Priceomyces castillae	yHMPu5000035297_priceomyces_castillae_170307.final	NRRL Y-7501	0.034553561	Serinales	Priceomyces_castillae_CBS6053	1	1	2	1	1	1	1	2	1	1	12
Pichia terricola	yHMPu5000035301_pichia_terricola_170307.final	NRRL YB-4310	-0.002044892	Pichiales	Pichia_terricola_CBS2617	1	1	2	1	1	1	1	2	1	1	12
Kurtzmaniella fragi	yHMPu5000035302_candida_fragi_180604.final	NRRL Y-17910	0.007019712	Serinales	Kurtzmaniella_fragi_CBS7702	1	1	2	1	1	2	1	2	1	1	13
Hyphopichia homilentoma	yHMPu5000035316_candida_homilentoma_180604.final	NRRL Y-10941	0.0172302	Serinales	Hyphopichia_homilentoma_CBS6312	1	1	2	1	1	2	1	2	2	1	14
Hyphopichia heimii	yHMPu5000035318_hyphopichia_heimii_180604.final	NRRL Y-7502	0.013815835	Serinales	Hyphopichia_heimii_CBS6139	1	1	3	1	1	3	2	2	3	1	18
Cyberlindnera petersonii	yHMPu5000035325_cyberlindnera_petersonii_180604.final	NRRL YB-3808	-0.005696819	Phaffomycetales	Cyberlindnera_petersonii_CBS5555	1	1	2	1	1	2	1	2	1	1	13
Candida blattae	yHMPu5000035335_candida_blattae_160928.final	NRRL Y-27698	0.022805909	Serinales	Candida_blattae_CBS9871	2	1	2	1	1	2	1	2	2	1	15
Cyberlindnera jadinii	yHMPu5000035336_cyberlindnera_jadinii_180604.haplomerger2.final	NRRL Y-1542	-0.0091205	Phaffomycetales	Cyberlindnera_jadinii_CBS1600	2	1	2	1	2	2	1	3	2	1	17
Yueomyces sinensis	yHMPu5000035629_yueomyces_sinensis_180604.final	NRRL Y-17406	-0.012600079	Saccharomycetales	Yueomyces_sinensis_CBS7075	2	1	2	2	1	2	1	2	1	1	15
Candida hispaniensis	yHMPu5000035633_candida_hispaniensis_180604.final	NRRL Y-5580	0.015683721	Dipodascales	Candida_hispaniensis_CBS9996	1	1	1	1	1	1	1	1	1	1	10
Wickerhamiella domercqiae	yHMPu5000035638_wickerhamiella_domercqiae_160519.final	NRRL Y-6692	0.014458648	Dipodascales	Wickerhamiella_domercqiae_CBS4351	1	1	1	1	1	1	1	3	2	1	13
Wickerhamomyces canadensis	yHMPu5000035639_wickerhamomyces_canadensis_160613.final	NRRL Y-1888	-0.002394248	Phaffomycetales	Wickerhamomyces_canadensis_CBS1992	1	1	2	1	1	2	1	2	1	1	13
Yamadazyma philogaea	yHMPu5000035640_yamadazyma_philogaea_160519.final	NRRL Y-7813	0.010722877	Serinales	Yamadazyma_philogaea_CBS6696	1	1	2	1	1	2	1	2	1	1	13
Yamadazyma scolyti	yHMPu5000035641_yamadazyma_scolyti_160613.final	NRRL Y-5512	0.022256257	Serinales	Yamadazyma_scolyti_CBS4802	1	1	2	1	1	2	1	2	1	1	13
Yarrowia bubula	yHMPu5000035643_yarrowia_bubula_180604.final	NRRL Y-63668	0.00398265	Dipodascales	Yarrowia_bubula_CBS12934	1	1	1	1	1	1	1	1	1	1	10
Yarrowia deformans	yHMPu5000035644_yarrowia_deformans_180604.final	NRRL Y-321	0.006293052	Dipodascales	Yarrowia_deformans_CBS2071	1	1	1	1	1	1	1	1	1	1	10
Yarrowia keelungensis	yHMPu5000035646_yarrowia_keelungensis_170307.final	CBS 11062	-0.00774637	Dipodascales	Yarrowia_keelungensis_CBS11062	1	1	1	1	1	1	1	1	1	1	10
Yarrowia lipolytica	yHMPu5000035647_yarrowia_lipolytica_160519.haplomerger2.final	NRRL YB-423	0.006125362	Dipodascales	Yarrowia_lipolytica_CBS6124	1	1	1	1	1	1	1	1	1	1	10
Trigonopsis variabilis	yHMPu5000035650_trigonopsis_variabilis_160613.final	NRRL Y-1579	0.003773037	Trigonopsidales	Trigonopsis_variabilis_CBS1040	1	1	1	1	1	1	1	0	2	1	10
Torulaspora microellipsoides	yHMPu5000035651_Torulaspora_microellipsoides_SPADES.final	NRRL Y-1549	-0.022726722	Saccharomycetales	Torulaspora_microellipsoides_CBS427	1	1	2	1	1	2	1	2	2	1	14
Torulaspora maleeae	yHMPu5000035652_torulaspora_maleeae_160613.final	CBS 10694	-0.017113748	Saccharomycetales	Torulaspora_maleeae_CBS10694	1	1	2	1	1	2	1	2	1	1	13
Torulaspora delbrueckii	yHMPu5000035653_torulaspora_delbrueckii_160613.final	NRRL Y-866	-0.009004048	Saccharomycetales	Torulaspora_delbrueckii_CBS1146	1	1	2	2	1	1	1	2	1	1	13
Tortispora ganteri	yHMPu5000035654_tortispora_ganteri_160519.haplomerger2.final	NRRL Y-17035	0.017532974	Trigonopsidales	Tortispora_ganteri_CBS12581	1	1	1	1	1	1	1	2	1	1	11
Starmerella bombicola	yHMPu5000035657_starmerella_bombicola_160613.final	NRRL Y-17069	0.009693443	Dipodascales	Starmerella_bombicola_CBS6009	1	1	1	1	1	1	1	2	1	1	11
Starmera amethionina	yHMPu5000035658_starmera_amethionina_160613.haplomerger2.final	NRRL Y-10978	-0.001919125	Phaffomycetales	Starmera_amethionina_CBS6940	1	1	2	1	2	2	2	2	1	1	15
Saturnispora dispora	yHMPu5000035659_saturnispora_dispora_160519.final	NRRL Y-1447	-0.032350294	Pichiales	Saturnispora_dispora_CBS794	2	1	2	1	1	1	1	2	1	1	13
Priceomyces haplophilus	yHMPu5000035660_priceomyces_haplophilus_160613.final	NRRL Y-7860	0.007518131	Serinales	Priceomyces_haplophilus_CBS2028	1	1	2	1	1	1	1	2	1	1	12
Pichia membranifaciens	yHMPu5000035661_pichia_membranifaciens_160519.final	NRRL Y-2026	0.00214737	Pichiales	Pichia_membranifaciens_CBS107	2	1	2	1	1	1	1	2	1	1	13
Meyerozyma caribbica	yHMPu5000035662_meyerozyma_caribbica_160613.final	NRRL Y-27274	0.010783431	Serinales	Meyerozyma_caribbica_CBS9966	1	1	2	1	1	2	1	2	2	1	14
Meyerozyma carpophila	yHMPu5000035664_candida_carpophila_160613.final	NRRL Y-17905	0.010969754	Serinales	Meyerozyma_carpophila_CBS5256	1	1	2	1	1	2	1	2	2	1	14
Middelhovenomyces tepae	yHMPu5000035665_middelhovenomyces_tepae_160613.final	NRRL Y-17670	0.004923579	Dipodascales	Middelhovenomyces_tepae_CBS5115	1	1	1	1	1	2	1	2	2	1	13
Nakaseomyces bacillisporus	yHMPu5000035666_nakaseomyces_bacillisporus_160613.final	NRRL Y-17846	-0.021282721	Saccharomycetales	Nakaseomyces_bacillisporus_CBS7720	1	2	2	1	1	1	1	2	1	2	14
Kurtzmaniella cleridarum	yHMPu5000035667_kurtzmaniella_cleridarum_180604.final	NRRL Y-48386	0.01522723	Serinales	Kurtzmaniella_cleridarum_CBS8793	1	1	2	1	1	2	1	2	1	1	13
Pachysolen tannophilus	yHMPu5000035669_pachysolen_tannophilus_160613.final	NRRL Y-2460	-0.008580164	Alaninales	Pachysolen_tannophilus_CBS4044	2	1	2	1	1	2	1	2	3	1	16
Phaffomyces opuntiae	yHMPu5000035670_phaffomyces_opuntiae_160613.final	NRRL Y-11707	0.019754873	Phaffomycetales	Phaffomyces_opuntiae_CBS7010	1	1	2	1	1	2	1	2	1	1	13
Phaffomyces antillensis	yHMPu5000035671_phaffomyces_antillensis_160613.final	NRRL Y-12881	0.029336523	Phaffomycetales	Phaffomyces_antillensis_CBS7111	1	1	2	1	1	2	1	2	1	1	13
Phaffomyces thermotolerans	yHMPu5000035672_phaffomyces_thermotolerans_160613.final	NRRL Y-11709	0.018334162	Phaffomycetales	Phaffomyces_thermotolerans_CBS7012	1	1	2	1	1	2	1	2	1	1	13
Candida orba	yHMPu5000035673_candida_orba_160613.final	NRRL Y-27336	0.000717343	Phaffomycetales	Candida_orba_CBS8782	1	1	2	1	1	2	1	2	1	1	13
Kregervanrija delftensis	yHMPu5000035674_kregervanrija_delftensis_160613.final	NRRL Y-7119	-0.002515358	Pichiales	Kregervanrija_delftensis_CBS2614	2	1	2	1	1	1	1	2	2	1	14
Kregervanrija fluxuum	yHMPu5000035675_kregervanrija_fluxuum_160613.final	NRRL YB-4273	-0.012297304	Pichiales	Kregervanrija_fluxuum_CBS2287	2	1	2	1	1	1	1	2	2	1	14
Kodamaea ohmeri	yHMPu5000035677_kodamaea_ohmeri_160519.final	NRRL Y-1932	0.005147167	Serinales	Kodamaea_ohmeri_CBS5367	1	1	2	1	1	1	1	2	1	1	12
Hyphopichia rhagii	yHMPu5000035679_candida_rhagii_160613.final	NRRL Y-2594	0.017053194	Serinales	Hyphopichia_rhagii_CBS4237	1	1	2	1	1	2	1	2	2	1	14
Hyphopichia gotoi	yHMPu5000035681_candida_gotoi_160519.final	NRRL Y-27225	0.012856272	Serinales	Hyphopichia_gotoi_CBS8531	1	1	2	1	1	2	1	2	2	1	14
Hyphopichia burtonii	yHMPu5000035682_hyphopichia_burtonii_160613.final	NRRL Y-1933	0.011291161	Serinales	Hyphopichia_burtonii_CBS2352	1	1	2	1	1	2	1	2	3	1	15
Hanseniaspora hatyaiensis	yHMPu5000035684_kloeckera_hatyaiensis_160519.haplomerger2.final	ZIM 2327	-0.01059245	Saccharomycodales	Hanseniaspora_hatyaiensis__ZIM2327	1	1	2	1	1	1	1	2	1	1	12
Cyberlindnera saturnus	yHMPu5000035686_Cyberlindnera_saturnus_SPADES.final	NRRL Y-17396	0.001215757	Phaffomycetales	Cyberlindnera_saturnus_CBS254	1	1	2	1	1	2	1	2	1	1	13
Cyberlindnera suaveolens	yHMPu5000035687_cyberlindnera_suaveolens_160613.final	NRRL Y-17391	0.003703165	Phaffomycetales	Cyberlindnera_suaveolens_CBS255	1	1	2	1	1	2	1	2	1	1	13
Cyberlindnera xylosilytica	yHMPu5000035688_Cyberlindnera_xylosilytica_SPADES.final	NRRL YB-2097	0.002552622	Phaffomycetales	Cyberlindnera_xylosilytica_CBS13984	1	1	2	1	1	2	2	2	1	1	14
Cyberlindnera mycetangii	yHMPu5000035689_candida_mycetangii_160613.final	NRRL Y-6843	-0.012218117	Phaffomycetales	Cyberlindnera_mycetangii_CBS8675	1	1	2	1	1	2	1	2	1	1	13
Candida vartiovaarae	yHMPu5000035690_candida_vartiovaarae_160613.final	NRRL Y-6701	-0.014225745	Phaffomycetales	Candida_vartiovaarae_CBS4289	1	1	2	1	1	2	1	2	1	1	13
Groenewaldozyma salmanticensis	yHMPu5000035691_candida_salmanticensis_160519.final	NRRL Y-17090	-0.017546948	Dipodascales	Groenewaldozyma_salmanticensis_CBS5121	1	1	1	1	1	1	1	2	1	1	11
Hanseniaspora pseudoguilliermondii	yHMPu5000035695_hanseniaspora_pseudoguilliermondii_160519.haplomerger2.final	CBS 8772	-0.018478562	Saccharomycodales	Hanseniaspora_pseudoguilliermondii_CBS8772	1	1	2	1	1	1	1	2	1	1	12
Hanseniaspora singularis	yHMPu5000035696_hanseniaspora_singularis_160519.haplomerger2.final	NRRL Y-63757	-0.028423541	Saccharomycodales	Hanseniaspora_singularis_NRRLY-63757	1	1	2	1	1	1	1	2	1	1	12
Cyberlindnera maclurae	yHMPu5000035699_cyberlindnera_maclurae_160613.final	NRRL Y-5377	0.005957671	Phaffomycetales	Cyberlindnera_maclurae_CBS8671	1	1	2	1	1	2	1	2	1	1	13
Cyberlindnera fabianii	yHMPu5000035701_cyberlindnera_fabianii_160519.final	NRRL Y-1871	-0.002301086	Phaffomycetales	Cyberlindnera_fabianii_CBS5640	1	1	2	1	1	2	1	2	1	1	13
Cyberlindnera americana	yHMPu5000035703_cyberlindnera_americana_160613.final	NRRL Y-2156	0.014789371	Phaffomycetales	Cyberlindnera_americana_CBS5644	1	1	2	1	1	2	1	2	1	1	13
Candida heveicola	yHMPu5000035707_candida_heveicola_160519.final	NRRL Y-48716	0.013326737	Serinales	Candida_heveicola_CBS10701	1	1	2	1	1	2	1	2	2	1	14
Sugiyamaella lignohabitans	yHMPu5000037840_sugiyamaella_lignohabitans_180604.final	NRRL YB-1473	0.008570849	Dipodascales	Sugiyamaella_lignohabitans_CBS10342	1	1	1	1	1	2	1	1	1	1	11
Candida sorboxylosa	yHMPu5000037882_candida_sorboxylosa_180604.haplomerger2.final	NRRL Y-17669	-0.004411192	Pichiales	Candida_sorboxylosa_CBS6378	1	1	1	1	1	1	1	3	1	1	12
Ascoidea asiatica	yHMPu5000037921_ascoidea_asiatica_201018.final	NRRL Y-17632	-0.017644768	Ascoideales	Ascoidea_asiatica_CBS377.68	1	1	2	1	1	4	1	3	3	2	19
Saccharomycopsis malanga	yHMPu5000038051_saccharomycopsis_malanga_170912.final	NRRL Y-7175	0.02603861	Ascoideales	Saccharomycopsis_malanga_CBS6267	1	1	2	1	2	3	1	2	1	1	15
Scheffersomyces lignosus	yHMPu5000038106_candida_lignosa_170912.final	NRRL Y-12856	0.021757844	Serinales	#N/A	1	1	2	1	1	2	1	2	2	1	14
Metschnikowia matae var. maris	yHMPu5000040795_metschnikowia_matae_201018.final	NRRL Y-63737	0.008594139	Serinales	Metschnikowia_matae_CBS13985	1	1	2	1	1	1	1	2	1	1	12
Metschnikowia shivogae	yHMPu5000040935_metschnikowia_shivogae_201018.final	NRRL Y-27924T	0.019042189	Serinales	Metschnikowia_shivogae_CBS10292	1	1	2	1	1	1	1	2	1	1	12
Metschnikowia proteae	yHMPu5000040937_metschnikowia_proteae_201018.final	NRRL Y-48784	0.000326066	Serinales	Metschnikowia_proteae_CBS12522	1	1	2	1	1	1	1	2	1	1	12
Metschnikowia matae var. matae	yHMPu5000040940_metschnikowia_matae_201018.final	NRRL Y-63736	-0.005403361	Serinales	Metschnikowia_matae_CBS13986	1	2	2	1	1	2	1	2	1	1	14
Metschnikowia lochheadii	yHMPu5000040941_metschnikowia_lochheadii_201018.final	NRRL Y-27457	0.005012083	Serinales	Metschnikowia_lochheadii_CBS8807	1	1	2	1	1	1	1	2	2	1	13
Metschnikowia continentalis	yHMPu5000040943_metschnikowia_continentalis_201018.final	NRRL Y-27449	0.011426245	Serinales	Metschnikowia_continentalis_CBS8429	1	1	2	1	4	1	1	2	1	1	15
Metschnikowia dekortorum	yHMPu5000040945_metschnikowia_dekortorum_201018.final	NRRL Y-27430	0.018478562	Serinales	Metschnikowia_dekortorum_CBS9063	1	1	2	1	1	1	1	2	1	1	12
Metschnikowia hamakuensis	yHMPu5000040948_metschnikowia_hamakuensis_201018.final	NRRL Y-27834	0.012260039	Serinales	Metschnikowia_hamakuensis_CBS10056	1	1	2	1	1	1	1	2	1	1	12
Metschnikowia hibisci	yHMPu5000040950_metschnikowia_hibisci_200128.final	NRRL Y-27453	0.023877265	Serinales	Metschnikowia_hibisci_CBS8433	1	1	2	1	1	1	1	2	1	1	12
Candida ipomoeae	yHMPu5000040951_metschnikowia_ipomoeae_201018.final	NRRL Y-27455	0.007872138	Serinales	Metschnikowia_ipomoeae_CBS8466	1	1	2	1	1	1	1	2	1	1	12
Metschnikowia kipukae	yHMPu5000040953_metschnikowia_kipukae_201018.final	NRRL Y-27474	0.0058878	Serinales	Metschnikowia_kipukae_CBS9147	1	1	2	1	1	1	1	2	1	1	12
Metschnikowia cerradonensis	yHMPu5000040954_metschnikowia_cerradonensis_201018.final	NRRL Y-48067	0.00335381	Serinales	Metschnikowia_cerradonensis_CBS10409	1	1	2	1	1	1	1	2	1	1	12
Metschnikowia bowlesiae	yHMPu5000040955_metschnikowia_bowlesiae_201018.final	NRRL Y-63671	0.007229324	Serinales	Metschnikowia_bowlesiae_CBS12940	1	1	2	1	1	1	1	2	1	1	12
Metschnikowia borealis	yHMPu5000040956_metschnikowia_borealis_201018.final	NRRL Y-27451	-0.007900086	Serinales	Metschnikowia_borealis_CBS8431	1	1	2	1	1	1	1	2	2	1	13
Metschnikowia aberdeeniae	yHMPu5000040959_metschnikowia_aberdeeniae_201018.final	NRRL Y-27921	0.001383447	Serinales	Metschnikowia_aberdeeniae_CBS10289	1	1	2	1	1	1	1	2	1	1	12
Kazachstania turicensis	yHMPu5000040961_kazachstania_turicensis_201018.final	NRRL: y-48835	-0.010475999	Saccharomycetales	Kazachstania_turicensis_NRRLy-48835	1	1	2	1	1	2	2	2	2	1	15
Lachancea quebecensis	yHMPu5000040963_lachancea_quebecuensis_200128.final	CBS 14138	-0.02659292	Saccharomycetales	Lachancea_quebecensis_CBS14138	1	1	2	1	1	2	1	2	1	1	13
Debaryomyces prosopidis	yHMPu5000041678_debaryomyces_prosopidis_170307.final	NRRL Y-27369	0.0204629	Serinales	Debaryomyces_prosopidis_CBS8450	1	1	2	1	1	1	1	2	6	1	17
Debaryomyces nepalensis	yHMPu5000041693_debaryomyces_nepalensis_170307.final	NRRL Y-7108	-0.004546276	Serinales	Debaryomyces_nepalensis_CBS5921	1	1	2	1	1	1	1	2	1	1	12
Debaryomyces marama	yHMPu5000041713_debaryomyces_maramus_170307.final	NRRL Y-2171	0.017984807	Serinales	Debaryomyces_maramus_CBS1958	1	1	2	1	1	1	1	3	3	1	15
Metschnikowia hawaiiana	yHMPu5000041743_candida_hawaiiana_170307.final	NRRL Y-27473	0.029052381	Serinales	Metschnikowia_hawaiiana_CBS9146	1	1	2	1	1	1	1	2	1	1	12
Ogataea polymorpha	yHMPu5000041802_ogataea_polymorpha_180604.final	NRRL Y-5445	0.013829809	Pichiales	Ogataea_polymorpha_CBS4732	1	1	2	1	1	1	1	2	1	1	12
Magnusiomyces tetraspermus	yHMPu5000041818_magnusiomyces_tetrasperma_170307.final	NRRL Y-7288	-0.020108887	Dipodascales	Magnusiomyces_tetraspermus_CBS765.7	2	1	2	2	1	2	2	1	2	2	17
Dipodascus geniculatus	yHMPu5000041822_dipodascus_geniculatus_170307.final	NRRL Y-17628	-0.023444065	Dipodascales	Dipodascus_geniculatus_CBS184.8	1	1	2	1	1	1	1	1	2	2	13
Debaryomyces subglobosus	yHMPu5000041824_debaryomyces_subglobosus_160928.final	NRRL Y-6666	0.025251395	Serinales	Debaryomyces_subglobosus_CBS792	1	1	2	1	1	1	1	2	2	1	13
Debaryomyces fabryi	yHMPu5000041829_debaryomyces_fabryi_180604.final	NRRL Y-17914	0.017211568	Serinales	Debaryomyces_fabryi_CBS789	1	1	2	1	1	1	1	2	3	1	14
Candida tammaniensis	yHMPu5000041833_candida_tammaniensis_170307.final	NRRL Y-8257	0.027044753	Serinales	Candida_tammaniensis_CBS8504	1	1	2	1	1	2	1	2	2	1	14
Yamadazyma tenuis	yHMPu5000041836_candida_tenuis_160928.final	NRRL Y-1498	0.014780055	Serinales	Yamadazyma_tenuis_CBS615	1	1	2	1	1	2	1	2	1	2	14
Candida wancherniae	yHMPu5000041840_candida_wancherniae_160928.final	NRRL Y-48709	0.018627621	Serinales	Candida_wancherniae_NRRLY-48709	1	1	2	1	1	1	1	2	1	1	12
Candida ascalaphidarum	yHMPu5000041855_candida_ascalaphidarum_170307.final	NRRL Y-27908	0.03764652	Serinales	Candida_ascalaphidarum_CBS10156	1	1	2	1	1	1	1	2	2	1	13
Candida golubevii	yHMPu5000041862_candida_golubevii_170307.final	NRRL Y-48707	0.014547152	Serinales	Candida_golubevii_CBS11362	1	0	2	1	1	1	1	2	1	1	11
Candida gorgasii	yHMPu5000041863_candida_gorgasii_160928.final	NRRL Y-27707	0.015166675	Serinales	Candida_gorgasii_CBS9880	1	1	2	1	1	2	1	2	2	1	14
Zygosaccharomyces bailii	zygosaccharomyces_bailii.final	CLIB 213	-0.059236672	Saccharomycetales	Zygosaccharomyces_bailii_CBS680	1	1	2	1	1	1	1	2	1	1	12
