## Supplementary material for "Convergent evolution of aerobic fermentation through divergent mechanisms acting on key shared glycolytic genes": Table S3

### Sheet: Sheet1
Primer name	Sequence		Purpose
oHLCH064	cctcgaggtcgacggtatcg		pRS426 backbone amplification
oHLCH065	ccggtacccaattcgccctatag		pRS426 backbone amplification
oHLCH482	tagggcgaattgggtaccgggcgttagaggtgctacagag		Amplifying GAL4 upstream region F with overhang to pRS426
oHLCH483	taaacagatctctagacctaacaagcctgtgcaggaacca		Amplifying GAL4 upstream region R with overhang to kanMX
oHLCH484	tggttcctgcacaggcttgttaggtctagagatctgtttagc		Amplifying kanMX F with overhang to GAL4 upstream
oHLCH485	gaaggccattgggtcagtaattaagggttctcgagagctcg		Amplifying kanMX R with overhang to GAL4 downstream
oHLCH486	gagctctcgagaacccttaattactgacccaatggccttc		Amplifying GAL4 downstream region F with overhang to kanMX
oHLCH487	cgataccgtcgacctcgaggcaccagcaaatatgagccatg		Amplifying GAL4 downstream region R with overhang to pRS426
oHLCH004	gattccgactcgtccaacatc		Primer to confirm kanMX integration
oHLCH488	ggtgccaacaagaaagactc		Primer outside GAL4 downstream to confirm kanMX integration
oHLCH490	gcgttagaggtgctacagag		Amplify full GAL4 F, no overhangs for transformation
oHLCH491	caccagcaaatatgagccatg		Amplify full GAL4 R, no overhangs for transformation
oHLCH176	gacatggaggcccagaatac		Amplify natMX F for marker swap
oHLCH177	tcgacagcagtatagcgacc		Amplify natMX R for marker swap
oHLCH496	gatttttcccggggtgctcttcgcAAgagtgaaaaatttccaagagtc		Site directed mutagenesis of the Gal4p binding sites F
oHLCH497	agagcaccccgggaaaaatcagTTgagagtaaaccaccgtggtg		Site directed mutagenesis of the Gal4p binding sites R
oHLCH348	gcacgtcaagactgtcaagg		internal primer to confirm genomic safe haven integration R
oHLCH349	gattcgatactaacgccgcc		internal primer to confirm genomic safe haven integration F
oHLCH350	ttcctatatcgcctcctgagc		genomic safe haven upstream primer
oHLCH351	tctggtgaatcccatagcagc		genomic safe haven downstreamstream primer
*bold letters indicate the part that binds in primers with overhangs
** underline indicates mutated nucleotides
