## Supplementary material for "Convergent evolution of aerobic fermentation through divergent mechanisms acting on key shared glycolytic genes": Table S4

### Sheet: Sheet1
Strain	Species	Description	Genotype
yHLCH149	Sat. dispora	GAL4 deletion with kanMX	gal4Δ::kanMX-1
yHLCH151	Sat. dispora	GAL4 deletion with kanMX	gal4Δ::kanMX-19
yHLCH155	Sat. dispora	GAL4 deletion with natMX	gal4Δ::natMX-2
yHLCH156	Sat. dispora	GAL4 deletion with natMX	gal4Δ::natMX-4
yHLCH169	Sat. dispora	GFP driven from TDH promoter in wild-type background	PTDH-GFP-kanMX
yHLCH170	Sat. dispora	GFP driven from mutated TDH promoter in wild-type background	Ptdh-UASG-GFP-kanMX
yHLCH171	Sat. dispora	GFP driven from TDH promoter in gal4Δ background	gal4Δ::natMX-2 PTDH-GFP-kanMX
yHLCH172	Sat. dispora	GFP driven from mutated TDH promoter in gal4Δ background	gal4Δ::natMX-2 Ptdh-UASG-GFP-kanMX
